# A metabolic shift to glycolysis promotes zebrafish tail regeneration through TGF–β dependent dedifferentiation of notochord cells to form the blastema

**DOI:** 10.1101/2020.03.03.975318

**Authors:** Jason W. Sinclair, David R. Hoying, Erica Bresciani, Damian Dalle Nogare, Carli D. Needle, Weiwei Wu, Kevin Bishop, Abdel G. Elkahloun, Ajay Chitnis, Paul Liu, Shawn M. Burgess

## Abstract

Mammals are generally poor at tissue regeneration, in contrast, fish maintain a high capacity for regenerating complex tissues after injury. Using larval zebrafish, we show that tail amputation triggers an metabolic shift to glycolysis in cells surrounding the notochord as they reposition to the amputation site. Blocking glycolysis prevents the fin from regenerating after amputation due to the failure to form a normal, pluripotent blastema. We performed a time series of scRNA-sequencing on regenerating tails under normal conditions or in the absence of glycolysis. Strikingly, we detected a transient cell population in the single cell analysis that represents notochord sheath cells undergoing a TGF–β dependent dedifferentiation and epithelium-to-mesenchyme transition to become pluripotent blastema cells. We further demonstrated that the metabolic switch to glycolysis is required for TGF–β signaling and blocking either glycolysis or TGF–β receptors results in aberrant blastema formation through the suppression of essential EMT mediators such as *snai1*.
