## Supplementary table 3 for "A metabolic shift to glycolysis promotes zebrafish tail regeneration through TGF–β dependent dedifferentiation of notochord cells to form the blastema"

### Sheet: Sheet 1
Go term enrichment in the transitional cell cluster
GO biological process complete	Danio rerio - REFLIST (25289)	Client Text Box Input (144)	Client Text Box Input (expected)	Client Text Box Input (over/under)	Client Text Box Input (fold Enrichment)	Client Text Box Input (raw P-value)	Client Text Box Input (FDR)
extracellular matrix organization (GO:0030198)	147	18	0.84	+	21.5	2.91e-18	2.61e-14
extracellular structure organization (GO:0043062)	165	18	0.94	+	19.16	1.9e-17	8.51e-14
anatomical structure development (GO:0048856)	4084	58	23.26	+	2.49	5.05e-12	1.51e-08
anatomical structure morphogenesis (GO:0009653)	1908	38	10.86	+	3.5	8.08e-12	1.81e-08
developmental process (GO:0032502)	4226	58	24.06	+	2.41	2.33e-11	3.48e-08
cell development (GO:0048468)	1243	30	7.08	+	4.24	2.28e-11	4.08e-08
cell differentiation (GO:0030154)	2172	39	12.37	+	3.15	8.53e-11	1.09e-07
cellular developmental process (GO:0048869)	2228	39	12.69	+	3.07	1.79e-10	2e-07
skeletal system development (GO:0001501)	354	16	2.02	+	7.94	3.7e-10	3.68e-07
multicellular organism development (GO:0007275)	3743	51	21.31	+	2.39	9.18e-10	8.22e-07
system development (GO:0048731)	3307	47	18.83	+	2.5	1.37e-09	1.12e-06
animal organ morphogenesis (GO:0009887)	779	21	4.44	+	4.73	5.11e-09	3.81e-06
cellular component organization (GO:0016043)	3333	45	18.98	+	2.37	1.84e-08	1.27e-05
tissue development (GO:0009888)	1418	27	8.07	+	3.34	3.77e-08	2.41e-05
cellular component organization or biogenesis (GO:0071840)	3487	45	19.86	+	2.27	7.68e-08	4.58e-05
skeletal system morphogenesis (GO:0048705)	220	11	1.25	+	8.78	8.87e-08	4.96e-05
multicellular organismal process (GO:0032501)	4474	52	25.48	+	2.04	1.45e-07	7.66e-05
cellular component morphogenesis (GO:0032989)	638	17	3.63	+	4.68	1.95e-07	9.71e-05
collagen fibril organization (GO:0030199)	19	5	0.11	+	46.22	2.11e-07	9.97e-05
chondrocyte morphogenesis involved in endochondral bone morphogenesis (GO:0003414)	20	5	0.11	+	43.9	2.63e-07	0.000107
cell morphogenesis involved in differentiation (GO:0000904)	434	14	2.47	+	5.67	2.78e-07	0.000108
growth plate cartilage chondrocyte morphogenesis (GO:0003429)	20	5	0.11	+	43.9	2.63e-07	0.000112
chondrocyte differentiation involved in endochondral bone morphogenesis (GO:0003413)	21	5	0.12	+	41.81	3.24e-07	0.000116
chondrocyte development involved in endochondral bone morphogenesis (GO:0003433)	20	5	0.11	+	43.9	2.63e-07	0.000118
growth plate cartilage chondrocyte differentiation (GO:0003418)	21	5	0.12	+	41.81	3.24e-07	0.000121
chondrocyte morphogenesis (GO:0090171)	22	5	0.13	+	39.91	3.96e-07	0.000136
cell morphogenesis (GO:0000902)	525	15	2.99	+	5.02	4.58e-07	0.000152
growth plate cartilage morphogenesis (GO:0003422)	24	5	0.14	+	36.59	5.78e-07	0.000185
mesenchyme development (GO:0060485)	217	10	1.24	+	8.09	7.12e-07	0.00022
endochondral bone growth (GO:0003416)	26	5	0.15	+	33.77	8.19e-07	0.000229
growth plate cartilage development (GO:0003417)	26	5	0.15	+	33.77	8.19e-07	0.000237
chondrocyte development (GO:0002063)	26	5	0.15	+	33.77	8.19e-07	0.000244
bone growth (GO:0098868)	27	5	0.15	+	32.52	9.66e-07	0.000254
ameboidal-type cell migration (GO:0001667)	224	10	1.28	+	7.84	9.38e-07	0.000255
cartilage development involved in endochondral bone morphogenesis (GO:0060351)	32	5	0.18	+	27.44	2.04e-06	0.000523
chondrocyte differentiation (GO:0002062)	35	5	0.2	+	25.09	3.04e-06	0.000757
supramolecular fiber organization (GO:0097435)	389	12	2.22	+	5.42	3.2e-06	0.000774
circulatory system development (GO:0072359)	891	18	5.07	+	3.55	4.07e-06	0.000933
animal organ development (GO:0048513)	2362	32	13.45	+	2.38	4.02e-06	0.000947
endochondral bone morphogenesis (GO:0060350)	38	5	0.22	+	23.11	4.39e-06	0.000983
cellular metabolic process (GO:0044237)	5758	12	32.79	-	0.37	8.49e-06	0.00181
organ growth (GO:0035265)	44	5	0.25	+	19.96	8.47e-06	0.00185
cartilage morphogenesis (GO:0060536)	46	5	0.26	+	19.09	1.03e-05	0.0021
tissue migration (GO:0090130)	46	5	0.26	+	19.09	1.03e-05	0.00215
vasculature development (GO:0001944)	441	12	2.51	+	4.78	1.1e-05	0.00218
blood vessel development (GO:0001568)	369	11	2.1	+	5.24	1.14e-05	0.00222
cardiovascular system development (GO:0072358)	450	12	2.56	+	4.68	1.33e-05	0.00254
tube morphogenesis (GO:0035239)	536	13	3.05	+	4.26	1.54e-05	0.00286
plasma membrane bounded cell projection morphogenesis (GO:0120039)	388	11	2.21	+	4.98	1.79e-05	0.00314
neuron projection morphogenesis (GO:0048812)	388	11	2.21	+	4.98	1.79e-05	0.0032
cell projection morphogenesis (GO:0048858)	388	11	2.21	+	4.98	1.79e-05	0.00327
cell part morphogenesis (GO:0032990)	393	11	2.24	+	4.92	2.01e-05	0.00339
neuron projection development (GO:0031175)	469	12	2.67	+	4.49	1.99e-05	0.00342
bone morphogenesis (GO:0060349)	54	5	0.31	+	16.26	2.12e-05	0.00352
endothelial cell migration (GO:0043542)	27	4	0.15	+	26.02	2.75e-05	0.00448
cartilage development (GO:0051216)	149	7	0.85	+	8.25	3.11e-05	0.00497
organic cyclic compound metabolic process (GO:1901360)	1847	0	10.52	-	< 0.01	3.25e-05	0.0051
axonogenesis (GO:0007409)	343	10	1.95	+	5.12	3.46e-05	0.00517
neural crest cell migration (GO:0001755)	101	6	0.58	+	10.43	3.35e-05	0.00518
metabolic process (GO:0008152)	6651	17	37.87	-	0.45	3.56e-05	0.00522
stem cell differentiation (GO:0048863)	209	8	1.19	+	6.72	3.44e-05	0.00522
muscle structure development (GO:0061061)	345	10	1.96	+	5.09	3.63e-05	0.00524
connective tissue development (GO:0061448)	154	7	0.88	+	7.98	3.8e-05	0.0054
tube development (GO:0035295)	690	14	3.93	+	3.56	4.89e-05	0.00684
mesenchymal cell differentiation (GO:0048762)	162	7	0.92	+	7.59	5.17e-05	0.00702
cell morphogenesis involved in neuron differentiation (GO:0048667)	360	10	2.05	+	4.88	5.14e-05	0.00708
axon development (GO:0061564)	362	10	2.06	+	4.85	5.37e-05	0.00718
bone development (GO:0060348)	69	5	0.39	+	12.73	6.39e-05	0.00841
heterocycle metabolic process (GO:0046483)	1728	0	9.84	-	< 0.01	7.72e-05	0.01
cellular aromatic compound metabolic process (GO:0006725)	1744	0	9.93	-	< 0.01	7.97e-05	0.0102
locomotion (GO:0040011)	820	15	4.67	+	3.21	8.19e-05	0.0103
epithelial cell migration (GO:0010631)	37	4	0.21	+	18.99	8.48e-05	0.0104
blood vessel morphogenesis (GO:0048514)	308	9	1.75	+	5.13	8.46e-05	0.0105
muscle cell differentiation (GO:0042692)	240	8	1.37	+	5.85	8.79e-05	0.0106
regulation of developmental process (GO:0050793)	830	15	4.73	+	3.17	9.35e-05	0.0112
anatomical structure formation involved in morphogenesis (GO:0048646)	745	14	4.24	+	3.3	0.000108	0.0128
embryonic organ morphogenesis (GO:0048562)	397	10	2.26	+	4.42	0.000113	0.0131
nucleobase-containing compound metabolic process (GO:0006139)	1628	0	9.27	-	< 0.01	0.000115	0.0132
organic substance metabolic process (GO:0071704)	6102	16	34.75	-	0.46	0.000119	0.0135
tissue morphogenesis (GO:0048729)	569	12	3.24	+	3.7	0.000121	0.0136
epithelium migration (GO:0090132)	41	4	0.23	+	17.13	0.000123	0.0136
stem cell development (GO:0048864)	134	6	0.76	+	7.86	0.000149	0.0159
chordate embryonic development (GO:0043009)	495	11	2.82	+	3.9	0.000151	0.0159
mesenchymal cell development (GO:0014031)	134	6	0.76	+	7.86	0.000149	0.0161
embryo development ending in birth or egg hatching (GO:0009792)	497	11	2.83	+	3.89	0.000156	0.0162
neural crest cell development (GO:0014032)	134	6	0.76	+	7.86	0.000149	0.0163
cellular biosynthetic process (GO:0044249)	1601	0	9.12	-	< 0.01	0.000182	0.0187
muscle cell development (GO:0055001)	203	7	1.16	+	6.06	0.0002	0.0204
cranial skeletal system development (GO:1904888)	204	7	1.16	+	6.03	0.000206	0.0207
somite development (GO:0061053)	146	6	0.83	+	7.22	0.000234	0.0232
neural crest cell differentiation (GO:0014033)	147	6	0.84	+	7.17	0.000242	0.0238
primary metabolic process (GO:0044238)	5720	15	32.57	-	0.46	0.000276	0.0265
neuron development (GO:0048666)	623	12	3.55	+	3.38	0.000274	0.0267
negative regulation of response to stimulus (GO:0048585)	452	10	2.57	+	3.89	0.000312	0.0291
nervous system development (GO:0007399)	1549	21	8.82	+	2.38	0.00031	0.0292
vasculogenesis (GO:0001570)	53	4	0.3	+	13.25	0.000308	0.0294
neurogenesis (GO:0022008)	1044	16	5.94	+	2.69	0.000343	0.0317
embryonic cranial skeleton morphogenesis (GO:0048701)	158	6	0.9	+	6.67	0.000351	0.0321
embryonic organ development (GO:0048568)	557	11	3.17	+	3.47	0.000404	0.0365
generation of neurons (GO:0048699)	965	15	5.49	+	2.73	0.000458	0.041
polarized epithelial cell differentiation (GO:0030859)	4	2	0.02	+	87.81	0.00047	0.0417
regulation of cell motility (GO:2000145)	237	7	1.35	+	5.19	0.000495	0.0435
movement of cell or subcellular component (GO:0006928)	977	15	5.56	+	2.7	0.00052	0.0452
neuron differentiation (GO:0030182)	774	13	4.41	+	2.95	0.000551	0.0474
embryonic skeletal system morphogenesis (GO:0048704)	173	6	0.99	+	6.09	0.000558	0.0476
angiogenesis (GO:0001525)	244	7	1.39	+	5.04	0.000585	0.0485
regulation of multicellular organismal development (GO:2000026)	679	12	3.87	+	3.1	0.000583	0.0488
cell migration (GO:0016477)	582	11	3.31	+	3.32	0.000577	0.0488
nitrogen compound metabolic process (GO:0006807)	5271	14	30.01	-	0.47	0.000605	0.0497
heart morphogenesis (GO:0003007)	246	7	1.4	+	5	0.000614	0.0499
